# Mechanisms of a locally adaptive shift in allocation among growth, reproduction, and herbivore resistance in *Mimulus guttatus*

**DOI:** 10.1101/400523

**Authors:** David B. Lowry, Damian Popovic, Darlene J. Brennan, Liza M. Holeski

**Author notes:** Corresponding author: David B. Lowry.

## Abstract

Environmental gradients can drive adaptive evolutionary shifts in plant resource allocation among growth, reproduction, and herbivore resistance. However, few studies have attempted to connect these adaptations to underlying physiological and genetic mechanisms. Here, we evaluate potential mechanisms responsible for a coordinated locally adaptive shift between growth, reproduction, and herbivore defense in the yellow monkeyflower, *Mimulus guttatus.* Through manipulative laboratory experiments we found that gibberellin (GA) growth hormones may play a role in the developmental divergence between perennial and annual ecotypes of *M. guttatus*. Further, we detected an interaction between a locally adaptive chromosomal inversion, *DIV1*, and GA addition. This finding is consistent with the inversion contributing to the evolutionary divergence between inland annual and coastal perennial ecotypes by reducing GA biosynthesis/activity in perennials. Finally, we found evidence that the *DIV1* inversion is partially responsible for a coordinated shift in the divergence of growth, reproduction, and herbivore resistance traits between coastal perennial and inland annual *M. guttatus*. The inversion has already been established to have a substantial impact on the life-history shift between long-term growth and rapid reproduction. Here, we demonstrate that the *DIV1* inversion also has sizable impacts on both the total abundance and composition of phytochemical compounds involved in herbivore resistance.
