## Supplemental Tables for "Mechanisms of a locally adaptive shift in allocation among growth, reproduction, and herbivore resistance in *Mimulus guttatus*"

### Sheet: Table_S1
Table S1: Collection locations of population accessions used in this study, including the number of individuals used for ANOVAs of principal components per each accession.
Population	Type	State	County	Latitude	Longitude	Number in GA Treatment	Number in Mock Treatment
PGR	Coastal Perennial	CA	Monterey	36.628	-121.921	7	13
BON	Coastal Perennial	CA	Santa Cruz	37.0002	-122.182	10	13
BHE	Coastal Perennial	CA	Sonoma	38.307	-123.058	10	14
SWB	Coastal Perennial (NIL Parent)	CA	Mendocino	39.036	-123.69	NA	NA
OPB	Coastal Perennial	OR	Curry	42.464	-124.423	13	10
HEC	Coastal Perennial	OR	Lane	44.1354	-124.123	13	14
OAE	Inland Annual	CA	Sonoma	38.4113	-122.96	13	13
LMC	Inland Annual (NIL Parent)	CA	Mendocino	38.864	-123.084	13	14
RGR	Inland Annual	OR	Curry	42.4892	-124.208	6	12
SWC	Inland Annual	OR	Lane	43.9595	-123.902	9	11
FAL	Inland Perennial	CA	Mono	38.355	-119.411	12	11
SAL	Inland Perennial	CA	Siskiyou	41.3397	-123.388	7	9

### Sheet: Table_S2
Table S2: Trait loadings on the first four principle components axes for experiment comparing population accession. Percent of variation explained by each PC included in parentheses.
Trait	Developmental Stage	PC1 (39.7%)	PC2 (15.2%)	PC3 (9.3%)	PC4 (6.1%)
Total number of nodes on the primary shoot	On first day of flowering	0.72644	0.03054	-0.37675	-0.08539
Length of the 1st internode	On first day of flowering	-0.34070	0.2177	-0.03724	0.65892
Length of the 2nd internode	On first day of flowering	-0.58226	0.44187	0.2658	0.40963
Length of the 3rd internode	On first day of flowering	-0.15299	0.70968	0.35276	-0.32970
Combined length first three internodes	On first day of flowering	-0.39145	0.76313	0.38128	0.01719
Plant Height	On first day of flowering	0.59585	0.50195	-0.27556	0.02003
Width 1st internode	On first day of flowering	0.81843	0.11438	0.02675	-0.06914
Width 2nd internode	On first day of flowering	0.9431	0.0822	-0.00230	-0.10605
Width 3rd internode	On first day of flowering	0.94338	0.09667	-0.07338	-0.01308
Corolla length of the 1st flower	On first day of flowering	0.78075	0.23469	-0.11706	0.01159
Corolla width of the 1st flower	On first day of flowering	0.80313	0.08727	0.03216	-0.01397
Number of adventitious roots at 1st nodes	On first day of flowering	0.63497	-0.22767	0.16566	0.15258
Number of nodes with adventitious roots	On first day of flowering	0.52843	-0.30051	0.34479	0.45658
Total number of aerial branches	On first day of flowering	0.46051	0.34725	-0.55963	0.04868
Total number of stolons	On first day of flowering	0.54274	-0.42938	0.35583	0.09204
Length of the longest aerial branch	On first day of flowering	0.66746	0.28473	-0.41180	0.27188
Length of the longest stolon	On first day of flowering	0.61655	-0.21079	0.30974	0.40762
Length of the longest leaf at the 2nd node	On first day of flowering	0.59389	0.31854	0.22247	-0.12382
Width of the longest leaf at the 2nd node	On first day of flowering	0.53156	0.33426	0.47628	-0.20251
Total number of nodes on the primary shoot	10 days after first flower	0.81056	0.17473	-0.20831	-0.02503
Length of the 1st internode	10 days after first flower	-0.44620	0.29937	0.01804	0.64472
Length of the 2nd internode	10 days after first flower	-0.59764	0.46085	0.24456	0.40996
Length of the 3rd internode	10 days after first flower	-0.21042	0.74049	0.35216	-0.28712
Combined length first three internodes	10 days after first flower	-0.43445	0.75693	0.35613	0.04768
Plant Height	10 days after first flower	0.58965	0.66332	-0.02111	-0.03192
Width 1st internode	10 days after first flower	0.74449	0.19583	0.0829	0.01982
Width 2nd internode	10 days after first flower	0.91755	0.07027	0.02262	-0.12952
Width 3rd internode	10 days after first flower	0.94014	0.05322	-0.01269	-0.01772
Number of adventitious roots at 1st nodes	10 days after first flower	0.65545	-0.36119	0.33618	0.1629
Number of nodes with adventitious roots	10 days after first flower	0.49071	-0.47701	0.43897	0.19454
Total number of aerial branches	10 days after first flower	0.22165	0.42558	-0.61693	0.24753
Total number of stolons	10 days after first flower	0.55835	-0.48909	0.37273	-0.01897
Length of the longest aerial branch	10 days after first flower	0.56642	0.49868	-0.22066	0.19889
Length of the longest stolon	10 days after first flower	0.6625	-0.07597	0.2392	0.18675
Length of the longest leaf at the 2nd node	10 days after first flower	0.49055	0.31695	0.33321	-0.06229
Width of the longest leaf at the 2nd node	10 days after first flower	0.42855	0.29217	0.56428	-0.07099
Number of flowers	10 days after first flower	0.73522	0.1207	-0.10620	0.28469

### Sheet: Table_S3
Table S3: Trait loadings on the first three principle components axes for all plants grown in the experiment with near isogenic lines and the parental genotypes. Percent of variation explained by each PC included in parentheses.
Trait	Developmental Stage	PC1 (38.3%)	PC2 (15.0%)	PC3 (11.0%)
Total number of nodes on the primary shoot	On first day of flowering	0.8302	0.2713	-0.16613
Length of the 1st internode	On first day of flowering	-0.61990	-0.10992	0.43674
Length of the 2nd internode	On first day of flowering	-0.76894	0.14217	0.49793
Length of the 3rd internode	On first day of flowering	-0.22125	0.49533	0.27115
Combined length first three internodes	On first day of flowering	-0.70716	0.27022	0.53998
Plant Height	On first day of flowering	0.55885	0.62467	0.19458
Width 1st internode	On first day of flowering	0.84694	0.3155	-0.02234
Width 2nd internode	On first day of flowering	0.87793	0.2151	-0.08584
Width 3rd internode	On first day of flowering	0.87601	0.15458	-0.12104
Corolla length of the 1st flower	On first day of flowering	0.76772	-0.00753	-0.11272
Corolla width of the 1st flower	On first day of flowering	0.65953	-0.21428	0.09739
Number of adventitious roots at 1st nodes	On first day of flowering	0.348	-0.43927	0.40613
Number of nodes with adventitious roots	On first day of flowering	0.3255	-0.39218	0.44704
Total number of aerial branches	On first day of flowering	0.24405	0.75051	-0.16078
Total number of stolons	On first day of flowering	0.64236	-0.55364	-0.08950
Length of the longest aerial branch	On first day of flowering	0.48511	0.56301	0.28363
Length of the longest stolon	On first day of flowering	0.61283	-0.25282	0.33341
Length of the longest leaf at the 2nd node	On first day of flowering	0.47351	-0.08411	0.48753
Width of the longest leaf at the 2nd node	On first day of flowering	0.2288	-0.11860	0.65907
Total number of nodes on the primary shoot	10 days after first flower	0.76453	0.27859	-0.01224
Length of the 1st internode	10 days after first flower	-0.67509	-0.06888	0.32144
Length of the 2nd internode	10 days after first flower	-0.82702	0.16416	0.34101
Length of the 3rd internode	10 days after first flower	-0.43989	0.44227	0.27437
Combined length first three internodes	10 days after first flower	-0.77787	0.25825	0.392
Plant Height	10 days after first flower	0.22825	0.64131	0.34786
Width 1st internode	10 days after first flower	0.73669	0.31084	0.02068
Width 2nd internode	10 days after first flower	0.91352	0.13879	0.03058
Width 3rd internode	10 days after first flower	0.89147	0.09784	0.028
Number of adventitious roots at 1st nodes	10 days after first flower	0.54806	-0.50828	0.35682
Number of nodes with adventitious roots	10 days after first flower	0.54952	-0.51804	0.34976
Total number of aerial branches	10 days after first flower	0.17218	0.76199	-0.12424
Total number of stolons	10 days after first flower	0.65179	-0.53671	0.04603
Length of the longest aerial branch	10 days after first flower	0.45049	0.63014	0.33285
Length of the longest stolon	10 days after first flower	0.67977	-0.19509	0.38922
Length of the longest leaf at the 2nd node	10 days after first flower	0.4455	-0.14039	0.49915
Width of the longest leaf at the 2nd node	10 days after first flower	0.0936	-0.13075	0.60268
Number of flowers	10 days after first flower	0.3022	0.3728	0.43143
